# The E3 ubiquitin ligase mechanism specifying target-directed microRNA degradation

**DOI:** 10.64898/2026.01.05.697729

**Authors:** Jakob Farnung, Elena Slobodyanyuk, Peter Y. Wang, Lianne W. Blodgett, Daniel H. Lin, Susanne von Gronau, Brenda A. Schulman, David P. Bartel

**Affiliations:** Department of Molecular Machines and Signaling, Max Planck Institute of Biochemistry, Martinsried 82152, Germany; Howard Hughes Medical Institute, Cambridge, MA 02142, USA; Whitehead Institute for Biomedical Research, Cambridge, MA 02142, USA; Department of Biology, Massachusetts Institute of Technology, Cambridge, MA 02139, USA

## Abstract

MicroRNAs (miRNAs) associate with Argonaute (AGO) proteins to form complexes that down-regulate target RNAs, including mRNAs from most human genes^1–3^. Within each complex, the miRNA pairs to target mRNAs to specify their repression, and AGO provides effector function while also protecting the miRNA from cellular nucleases^2–5^. Although much has been learned about this mode of posttranscriptional gene regulation, less is known about how the miRNAs themselves are regulated. In one such regulatory pathway, unusual miRNA targets called “trigger” RNAs reverse the canonical regulatory logic and instead down-regulate microRNAs^6–21^. This target-<u>d</u>irected <u>m</u>iRNA <u>d</u>egradation (TDMD) is thought to require a <u>c</u>ullin–<u>R</u>ING E3 ligase (CRL) because it depends on the cullin protein CUL3 and other ubiquitylation components, including the BC-box protein ZSWIM8 (ref. 22,23). ZSWIM8 is required for murine perinatal viability and for destabilization of most short-lived miRNAs, but is otherwise poorly understood^23–25^. Here, we demonstrate that a human AGO–miRNA– trigger complex selectively binds ZSWIM8 for CUL3-mediated polyubiquitylation of the AGO protein within this complex. Cryogenic electron-microscopy (cryo-EM) analyses show how ZSWIM8 recognizes the distinct AGO2 and miRNA–trigger conformations shaped by pairing of the miRNA to the trigger. For example, this pairing extracts the miRNA from a binding pocket within AGO2, allowing the pocket to be captured by ZSWIM8, and it directs the trigger RNA along a distinct trajectory to be also recognized by ZSWIM8. These results biochemically establish AGO binding and polyubiquitylation as the key regulatory step of TDMD, define a unique CRL class, and reveal generalizable RNA–RNA, RNA–protein, and protein–protein interactions that specify the ubiquitin-mediated degradation of AGO with exquisite selectivity. The substrate features recognized by the E3 ubiquitin ligase do not conform to a conventional degron^26–28^, but rather establish a two-RNA-factor authentication mechanism specifying a protein ubiquitylation substrate.
