## Supplementary_Table_1 for "The E3 ubiquitin ligase mechanism specifying target-directed microRNA degradation"

### Sheet: Sheet2
Supplementary Table 1. Sequences of the target RNAs used in this study. The schematics depict the RNA fragments from 5′ to 3′, indicating the degree of pairing to the miRNA (blue) and the relative lengths of flanking regions (purple, yellow, or green).
Name	Length (nt)	Schematic	Sequence	Figure reference(s)	Notes
CYRANO, trigger	120		gggacaaauguuacaaguuguuuaagAACAACAAAAUCACcaauGUCUUCCauuuugagauguguauaguuuuguaagcauuagugcuugguagcauauuguagugccauguuagaaaaa	Fig 1c,d,f; Fig 3f; Ext Fig 1c,e,i; Ext Fig 2a–e; Ext Fig 3l,m; Ext Fig 4f,i; Ext Fig 6f; Ext Fig 9a,d; Ext Fig 10c
CYRANO, seed-only	135		gggacaaauguuacaaguuguuuaaguuguuguuuugguaugauGUCUUCCauuuugagauguguauaguuuuguaagcauuagugcuugguagcauauuguagugccauguuagaaaaaaaaaaaaaaaaaaaa	Fig 1c,f; Fig 3f; Ext Fig 1c,e; Ext Fig 2a–d; Ext Fig 10c
CYRANO, trigger	35		uuuuuAACAACAAAAUCACcaauGUCUUCCauuuu	Fig 1e,f; Ext Fig 1d; Ext Fig 2b,e
CYRANO, seed-only	25		uuuuuuuuuuuuuGUCUUCCauuuu	Fig 1e,f; Ext Fig 1d; Ext Fig 2b
CYRANO, trigger, 5′+3′-flanking	85		ggacaaauguuacaaguuguuuaagAACAACAAAAUCACcaauGUCUUCCauuuugagauguguauaguuuuguaagcauuagug	Fig 1f; Fig 3g; Fig 4e; Ext Fig 2a–e; Ext Fig 7d,e; Ext Fig 9d,e; Ext Fig 10b
CYRANO, seed-only	72		ggacaaauguuacaaguuguuuaaguuguuguuuugguaugauGUCUUCCauuuugagauguguauaguuuu	Fig 1f; Fig 3g; Ext Fig 2b; Ext Fig 7d,e; Ext Fig 9d,e; Ext Fig 10b
CYRANO, 3′-supplementary	105		gggacaaauguuacaaguuguuuaaguuuuuCAAAAUCuugaauGUCUUCCauuuugagauguguauaguuuuguaagcauuagugcuugguagcauauuguagu	Ext Fig 1c
HSUR1, trigger	33		uuuuuuacUGGAACUUAaauCUGUGAuaauuuu	Ext Fig 1g
HSUR1, seed-only	25		uuuuuuuuuuuuCUGUGAuaauuuu	Ext Fig 1g
HSUR1, trigger	144		gacacuacauauuuauuuauuuauuucuuaguaauguuuacUGGAACUUAaauCUGUGAuaaccuaaacuaaaagucucaaacaacccguuacuugcugaccaauuuuuguagguacuggguguaaauaugaugaccgguacca	Ext Fig 1h,i
HSUR1, seed-only	164		gacacuacauauuuauuuauuuauuucuuaguaauguuuacuuuuuaaaaaauCUGUGAuaaccuaaacuaaaagucucaaacaacccguuacuugcugaccaauuuuuguagguacuggguguaaauaugaugaccgguaccaaaaaaaaaaaaaaaaaaaaa	Ext Fig 1h
CYRANO, trigger	100		ggacaaauguuacaaguuguuuaagAACAACAAAAUCACcaauGUCUUCCauuuugagauguguauaguuuuguaagcauuagugcuugguagcauauug	Ext Fig 2a
CYRANO, trigger	70		ggacaaauguuacaaguuguuuaagAACAACAAAAUCACcaauGUCUUCCauuuugagauguguauaguu	Ext Fig 2a
CYRANO, trigger, 5′-extended	137		gggauaugugcaauagaaauauauauauauauauguauauuuuaauacuuguggacaaauguuacaaguuguuuaagAACAACAAAAUCACcaauGUCUUCCauuuugagauguguauaguuuuguaagcauuagug	Ext Fig 9d
CYRANO, trigger, 5′-flanking	52		ggacaaauguuacaaguuguuuaagAACAACAAAAUCACCaauGUCUUCCau	Fig 4e; Ext Fig 9e
CYRANO, trigger, 3′-flanking	61		gAACAACAAAAUCACcaauGUCUUCCauuuugagauguguauaguuuuguaagcauuagug	Fig 4e; Ext Fig 9e
CYRANO, trigger, no flanking	28		gAACAACAAAAUCACcaauGUCUUCCau	Fig 4e; Ext Fig 2e; Ext Fig 9e–g
CYRANO, trigger	39		guuuaagAACAACAAAAUCACcaauGUCUUCCauuuuga	Ext Fig 9h
CYRANO, seed-only, 5′+3′-flanking	85		ggacaaauguuacaaguuguuuaaguuguuguuuugguaugauGUCUUCCauuuugagauguguauaguuuuguaagcauuagug	Ext Fig 9h
CYRANO, seed-only, 5′-flanking	52		ggacaaauguuacaaguuguuuaaguuguuguuuugguaugauGUCUUCCau	Ext Fig 9h
CYRANO, seed-only, 3′-flanking	61		guuguuguuuugguaugauGUCUUCCauuuugagauguguauaguuuuguaagcauuagug	Ext Fig 9h
CYRANO, seed-only, no flanking	28		guuguuguuuugguaugauGUCUUCCau	Ext Fig 9h
CYRANO, seed-only	39		guuuaaguuguuguuuugguaugauGUCUUCCauuuuga	Fig 4e; Ext Fig 9f,g
CYRANO, trigger, scramble 1	100		gaauguuaucggauuaaugaaacugAACAACAAAAUCACcaauGUCUUCCaugugugcuuguugugaagcuaauaauauguguagguuuguuaucugcac	Ext Fig 2c
CYRANO, trigger, scramble 1	70		gaauguuaucggauuaaugaaacugAACAACAAAAUCACcaauGUCUUCCaugugugcuuguugugaagc	Ext Fig 2c
CYRANO, trigger, scramble 1	85		gaauguuaucggauuaaugaaacugAACAACAAAAUCACcaauGUCUUCCaugugugcuuguugugaagcuaauaauauguguag	Ext Fig 9f
CYRANO, trigger, scramble 1, 5′-flanking	52		gaauguuaucggauuaaugaaacugAACAACAAAAUCACcaauGUCUUCCau	Ext Fig 9f
CYRANO, trigger, scramble 1, 3′-flanking	61		gAACAACAAAAUCACcaauGUCUUCCaugugugcuuguugugaagcuaauaauauguguag	Ext Fig 9f
CYRANO, trigger, scramble 2	100		gaaauauguauauuagcguaguacgAACAACAAAAUCACcaauGUCUUCCaucgaugaguaguuguagcugauuagucaaguuguaguucaaguuuuugu	Ext Fig 2d
CYRANO, trigger, scramble 2	70		gaaauauguauauuagcguaguacgAACAACAAAAUCACcaauGUCUUCCaucgaugaguaguuguagcu	Ext Fig 2d
CYRANO, trigger, scramble 2	85		gaaauauguauauuagcguaguacgAACAACAAAAUCACcaauGUCUUCCaucgaugaguaguuguagcugauuagucaaguugu	Ext Fig 9g
CYRANO, trigger, scramble 2, 5′-flanking	52		gaaauauguauauuagcguaguacgAACAACAAAAUCACcaauGUCUUCCau	Ext Fig 9g
CYRANO, trigger, scramble 2, 3′-flanking	61		gAACAACAAAAUCACcaauGUCUUCCaucgaugaguaguuguagcugauuagucaaguugu	Ext Fig 9g
CYRANO, fully complementary	100		ggacaaauguuacaaguuguuuaagAACAACAAAAUCACUAGUCUUCCauuuugagauguguauaguuuuguaagcauuagugcuugguagcauauugua	Ext Fig 10b,c
