## Supplementary_Table_3 for "The E3 ubiquitin ligase mechanism specifying target-directed microRNA degradation"

### Sheet: Sheet2
Supplementary Table 3. List of mutant ZSWIM8 and AGO2 variants that were tested in this study.
Question	Protein	Name of variant	Mutation(s)	Description	Figure reference(s)	Paper section(s)
Negative controls for ZSWIM8 intracellular rescue experiments	ZSWIM8	∆SWIM	H199A	Zinc-coordinating SWIM domain	Ext Fig 3e–g	A distinct class of cullin–RING ligases
	ZSWIM8	∆BC-box	P75A, L76A	Subset of ELOC-binding interface	Ext Fig 4b
	ZSWIM8	∆CUL3-box	V100A, P101A	Subset of CUL3-binding interface	Ext Fig 4b
Testing activity of monomeric ZSWIM8	ZSWIM8	mono	Duplicate 222–273 within 228–229, flanked by 3x(GGS) on each side	Monomeric ZSWIM8, retains CUL3 binding	Ext Fig 3k–n
	ZSWIM8	∆dimer	Replace 219–275 with 3x(GGGS)	Monomeric ZSWIM8, loses CUL3 binding	Ext Fig 3k–n
Testing ZSWIM8 interactions with CUL3 N-terminal tail	ZSWIM8	E91R, E94R	E91R, E94R	Interacts with CUL3 N-terminal tail	Ext Fig 4i,j
Testing function of ZSWIM8 CUL3-box	ZSWIM8	VHL box swap	Replace 96–102 with RLDIVRS	Replace ZSWIM8 CUL3-box with VHL CUL2-box (VRSQLQLRI)	Ext Fig 4f
Testing ZSWIM8 TDMD sensor interactions with AGO2	ZSWIM8	∆311–325	Replace 311–325 with 3x(GGGS)	TDMD sensor element, inserts into unoccupied AGO2 PAZ domain	Fig 3c, Ext Fig 6f	Multivalent interactions between ZSWIM8 and AGO2 specify TDMD
	ZSWIM8	312–316A	Replace 312–316 with alanines	Subset of TDMD sensor element	Fig 3c, Ext Fig 6f
	ZSWIM8	Y320A	Y320A	Part of TDMD sensor, contacts AGO2 PAZ and N domains	Fig 3c, Ext Fig 6f
	ZSWIM8	337–343A	Replace 337–343 with alanines	Part of TDMD sensor, contact top of AGO2 PAZ domain	Fig 3c, Ext Fig 6f
Testing ZSWIM8 HEAT repeat interactions with AGO2	ZSWIM8	L1372A, N1373A	L1372A, N1373A	Heat repeat 6 elements, contact AGO2 N domain	Fig 3c, Ext Fig 6f
	ZSWIM8	T1303A, Y1304A	T1303A, Y1304A	Heat repeat 4 elements, contact AGO2 N and MID domains from each ZSWIM8 protomer	Fig 3c, Ext Fig 6f
	ZSWIM8	F1261A	F1261A	Heat repeat 3 loop element, contacts AGO2 MID domain	Fig 3c, Ext Fig 6f
	ZSWIM8	R1345A, R1348A, R1350A	R1345A, R1348A, R1350A	Heat repeat 5 elements, contact AGO2 MID domain	Fig 3c, Ext Fig 6f
	ZSWIM8	R1345E, R1348E, R1350E	R1345E, R1348E, R1350E	Heat repeat 5 elements, contact AGO2 MID domain	Fig 3c, Ext Fig 6f
	ZSWIM8	MID binding 7xA	S1341A, D1344A, R1345A, R1348A, R1350A, N1375A, R1379A	Heat repeat 5, 6 elements, contact AGO2 MID domain	Fig 3c, Ext Fig 6f
	ZSWIM8	MID binding 9xA	T1303A, Y1304A, S1341A, D1344A, R1345A, R1348A, R1350A, N1375A, R1379A	Heat repeat 4, 5, 6 elements, contact AGO2 MID domain	Fig 3c
Testing ZSWIM8 interactions with trigger flanking RNA	ZSWIM8	RBE1→E	H395E, H401E, R404E	RNA-binding element 1	Fig 4c, Ext Fig 9a	Flanking trigger RNA embraces ZSWIM8
	ZSWIM8	RBE2→E	K460E, R461E, H464E, K465E, K466E, R470E	RNA-binding element 2	Fig 4c, Ext Fig 9a
	ZSWIM8	RBE3→E	K808E, K815E, K817E, K818E, K820E, R825E	RNA-binding element 3	Fig 4c, Ext Fig 9a
	ZSWIM8	RBE1–3→E	H395E, H401E, R404E, K460E, R461E, H464E, K465E, K466E, R470E, K808E, K815E, K817E, K818E, K820E, R825E	RNA-binding elements 1–3	Fig 4c, Ext Fig 9a
Testing AGO2 PAZ domain interactions with ZSWIM8; Testing sufficiency of unoccupied AGO2 PAZ domain for recognition by ZSWIM8	AGO2	F294A	F294A	PAZ pocket, contacts 3′ end of miRNA	Ext Fig 7b–e	Multivalent interactions between ZSWIM8 and AGO2 specify TDMD; ZSWIM8 recognizes unoccupied PAZ-domain pocket
	AGO2	F294A, Y311A	F294A, Y311A	PAZ pocket, contacts 3′ end of miRNA	Ext Fig 7b–e
	AGO2	R315V, H316A	R315V, H316A	PAZ pocket	Ext Fig 7b,c
	AGO2	∆296–305	Replace 296–305 with GGG	Upper loop within PAZ domain	Ext Fig 7b–e	Multivalent interactions between ZSWIM8 and AGO2 specify TDMD
	AGO2	∆332–336	Replace 332–336 with GG	Lower loop within PAZ domain	Ext Fig 7b–e
	AGO2	K335A, H336A, T337A	K335A, H336A, T337A	Supset of lower PAZ loop	Ext Fig 7b–e
Testing AGO2 MID domain interactions with ZSWIM8	AGO2	F491A	F491A	MID domain pocket	Ext Fig 7b,c
	AGO2	K493A	K493A	MID domain pocket	Ext Fig 7b,c
	AGO2	M504A	M504A	MID domain pocket	Ext Fig 7b,c
	AGO2	F491A, K493A, M504A, H507A	F491A, K493A, M504A, H507A	MID domain pocket	Ext Fig 7b,c
	AGO2	E464A, V465A, K468A	E464A, V465A, K468A	MID domain, adjacent to pocket	Ext Fig 7b,c
	AGO2	R479A	R479A	MID domain, lower side	Ext Fig 7b,c
	AGO2	Q486A, Q488A	Q486A, Q488A	MID domain, lower side	Ext Fig 7b,c
Testing AGO2 N domain interactions with ZSWIM8	AGO2	Δ81−85	Delete 81–85	N domain, lower side	Ext Fig 7b,c
	AGO2	E116A + ∆118−127	E116A + replace 118–127 with GSG	N domain, upper side	Ext Fig 7b,c
	AGO2	H77A, H81A, T118A, P120A	H77A, H81A, T118A, P120A	N domain, subset of lower + upper side	Ext Fig 7b,c
Positive controls for AGO2 loss of function in intracellular AGO2 co-IP assays	AGO2	RC5+6	K226R, K241R, K248R, K257R, K260R, K263R, K354R, K355R, K425R, K440R, K449R, K468R, K476R, K493R, K550R, K607R, K608R	Lysine residues in clusters 5+6, as described in Shi et al. 2020	Ext Fig 7b,c
	AGO2	R40	K24R, K39R, K51R, K62R, K65R, K83R, K91R, K98R, K112R, K124R, K129R, K133R, K212R, K226R, K241R, K248R, K257R, K260R, K263R, K266R, K276R, K278R, K313R, K317R, K335R, K354R, K355R, K381R, K402R, K425R, K440R, K449R, K468R, K476R, K493R, K550R, K607R, K608R, K720R, K739R	All surface-exposed lysines, as described in Shi et al. 2020	Ext Fig 7b,c
Testing sufficiency of unoccupied AGO2 PAZ domain for recognition by ZSWIM8	AGO2	14-nt miR-7	WT AGO2	WT AGO2 loaded with 14-nt miR-7	Fig 3f,g	ZSWIM8 recognizes unoccupied PAZ-domain pocket
Testing ZSWIM8-mediated recognition of AGO2–miR-7 bound to fully complementary target	AGO2	D669A	D669A	Catalytically dead AGO2	Ext Fig 10b,c	Flanking trigger RNA embraces ZSWIM8
