## Supplementary_Table_4 for "The E3 ubiquitin ligase mechanism specifying target-directed microRNA degradation"

### Sheet: Sheet1
Supplementary Table 4. List of wild-type protein sequences with their associated tags and functional domains. Tags are bolded, cleavage sites are underlined, and functional domains are bolded and underlined.
Name	Sequence	Uniprot ID	Usage
ZSWIM8-Twin-Strep	MELMFAEWEDGERFSFEDSDRFEEDSLCSFISEAESLCQNWRGWRKQSAGPNSPTGGGGGGGSGGTRMRDGLVIPLVELSAKQVAFHIPFEVVEKVYPPVPEQLQLRIAFWSFPENEEDIRLYSCLANGSADEFQRGDQLFRMRAVKDPLQIGFHLSATVVPPQMVPPKGAYNVAVMFDRCRVTSCSCTCGAGAKWCTHVVALCLFRIHNASAVCLRAPVSESLSRLQRDQLQKFAQYLISELPQQILPTAQRLLDELLSSQSTAINTVCGAPDPTAGPSASDQSTWYLDESTLTDNIKKTLHKFCGPSPVVFSDVNSMYLSSTEPPAAAEWACLLRPLRGREPEGVWNLLSIVREMFKRRDSNAAPLLEILTDQCLTYEQITGWWYSVRTSASHSSAS…	A7E2V4	In vitro ubiquitylation assays, analytical size-exclusion chromatography, cryo-EM analysis
His-TEV-AGO2	MGSSHHHHHHGENLYFQGGGSYSGAGPALAPPAPPPPIQGYAFKPPPRPDFGTSGRTIKLQANFFEMDIPKIDIYHYELDIKPEKCPRRVNREIVEHMVQHFKTQIFGDRKPVFDGRKNLYTAMPLPIGRDKVELEVTLPGEGKDRIFKVSIKWVSCVSLQALHDALSGRLPSVPFETIQALDVVMRHLPSMRYTPVGRSFFTASEGCSNPLGGGREVWFGFHQSVRPSLWKMMLNIDVSATAFYKAQPVIEFVCEVLDFKSIEEQQKPLTDSQRVKFTKEIKGLKVEITHCGQMKRKYRVCNVTRRPASHQTFPLQQESGQTVECTVAQYFKDRHKLVLRYPHLPCLQVGQEQKHTYLPLEVCNIVAGQRCIKKLTDNQTSTMIRATARSAPDRQEEI…	Q9UKV8	In vitro ubqiquitylation assays, cryo-EM analysis
Twin-Strep-gp41-1-C-AGO2	MGWSHPQFEKGGGSGGGSGGSAWSHPQFEKGSMMLKKILKIEELDERELIDIEVSGNHLFYANDILTHNSSSYSGAGPALAPPAPPPPIQGYAFKPPPRPDFGTSGRTIKLQANFFEMDIPKIDIYHYELDIKPEKCPRRVNREIVEHMVQHFKTQIFGDRKPVFDGRKNLYTAMPLPIGRDKVELEVTLPGEGKDRIFKVSIKWVSCVSLQALHDALSGRLPSVPFETIQALDVVMRHLPSMRYTPVGRSFFTASEGCSNPLGGGREVWFGFHQSVRPSLWKMMLNIDVSATAFYKAQPVIEFVCEVLDFKSIEEQQKPLTDSQRVKFTKEIKGLKVEITHCGQMKRKYRVCNVTRRPASHQTFPLQQESGQTVECTVAQYFKDRHKLVLRYPHLPCL…	Q9UKV8	In vitro labelling of AGO
AGO2 (post-labelling)	GSGGLPETGGGSGYSSSYSGAGPALAPPAPPPPIQGYAFKPPPRPDFGTSGRTIKLQANFFEMDIPKIDIYHYELDIKPEKCPRRVNREIVEHMVQHFKTQIFGDRKPVFDGRKNLYTAMPLPIGRDKVELEVTLPGEGKDRIFKVSIKWVSCVSLQALHDALSGRLPSVPFETIQALDVVMRHLPSMRYTPVGRSFFTASEGCSNPLGGGREVWFGFHQSVRPSLWKMMLNIDVSATAFYKAQPVIEFVCEVLDFKSIEEQQKPLTDSQRVKFTKEIKGLKVEITHCGQMKRKYRVCNVTRRPASHQTFPLQQESGQTVECTVAQYFKDRHKLVLRYPHLPCLQVGQEQKHTYLPLEVCNIVAGQRCIKKLTDNQTSTMIRATARSAPDRQEEISKLM…	Q9UKV8	In vitro ubiquitylation assays
CUL3	MSNLSKGTGSRKDTKMRIRAFPMTMDEKYVNSIWDLLKNAIQEIQRKNNSGLSFEELYRNAYTMVLHKHGEKLYTGLREVVTEHLINKVREDVLNSLNNNFLQTLNQAWNDHQTAMVMIRDILMYMDRVYVQQNNVENVYNLGLIIFRDQVVRYGCIRDHLRQTLLDMIARERKGEVVDRGAIRNACQMLMILGLEGRSVYEEDFEAPFLEMSAEFFQMESQKFLAENSASVYIKKVEARINEEIERVMHCLDKSTEEPIVKVVERELISKHMKTIVEMENSGLVHMLKNGKTEDLGCMYKLFSRVPNGLKTMCECMSSYLREQGKALVSEEGEGKNPVDYIQGLLDLKSRFDRFLLESFNNDRLFKQTIAGDFEYFLNLNSRSPEYLSLFIDDKLKKG…	Q13618	In vitro ubiquitylation assays, analytical size-exclusion chromatography
GST-TEV-RBX1(5-C)	MSPILGYWKIKGLVQPTRLLLEYLEEKYEEHLYERDEGDKWRNKKFELGLEFPNLPYYIDGDVKLTQSMAIIRYIADKHNMLGGCPKERAEISMLEGAVLDIRYGVSRIAYSKDFETLKVDFLSKLPEMLKMFEDRLCHKTYLNGDHVTHPDFMLYDALDVVLYMDPMCLDAFPKLVCFKKRIEAIPQIDKYLKSSKYIAWPLQGWQATFGGGDHPPKSDENLYFQGSMDVDTPSGTNSGAGKKRFEVKKWNAVALWAWDIVVDNCAICRNHIMDLCIECQANQASATSEECTVAWGVCNHAFHFHCISRWLKTRQVCPLDNREWEFQKYGH	P62877	In vitro ubiquitylation assays, analytical size-exclusion chromatography
ELOB	MDVFLMIRRHKTTIFTDAKESSTVFELKRIVEGILKRPPDEQRLYKDDQLLDDGKTLGECGFTSQTARPQAPATVGLAFRADDTFEALCIEPFSSPPELPDVMKPQDSGSSANEQAVQ	Q15370	Co-expression with ELOC and ZSWIM8
ELOC	MDGEEKTYGGCEGPDAMYVKLISSDGHEFIVKREHALTSGTIKAMLSGPGQFAENETNEVNFREIPSHVLSKVCMYFTYKVRYTNSSTEIPEFPIAPEIALELLMAANFLDC	Q15369	Co-expression with ELOB and ZSWIM8
GST-TEV-ARIH1	MSPILGYWKIKGLVQPTRLLLEYLEEKYEEHLYERDEGDKWRNKKFELGLEFPNLPYYIDGDVKLTQSMAIIRYIADKHNMLGGCPKERAEISMLEGAVLDIRYGVSRIAYSKDFETLKVDFLSKLPEMLKMFEDRLCHKTYLNGDHVTHPDFMLYDALDVVLYMDPMCLDAFPKLVCFKKRIEAIPQIDKYLKSSKYIAWPLQGWQATFGGGDHPPKSDENLYFQGSMDSDEGYNYEFDEDEECSEEDSGAEEEEDEDDDEPDDDTLDLGEVELVEPGLGVGGERDGLLCGETGGGGGSALGPGGGGGGGGGGGGGGPGHEQEEDYRYEVLTAEQILQHMVECIREVNEVIQNPATITRILLSHFNWDKEKLMERYFDGNLEKLFAECHVINPSKKSR…	Q9Y4X5	In vitro ubiquitylation assays, analytical size-exclusion chromatography
GST-3C-UBE2L3	MSPILGYWKIKGLVQPTRLLLEYLEEKYEEHLYERDEGDKWRNKKFELGLEFPNLPYYIDGDVKLTQSMAIIRYIADKHNMLGGCPKERAEISMLEGAVLDIRYGVSRIAYSKDFETLKVDFLSKLPEMLKMFEDRLCHKTYLNGDHVTHPDFMLYDALDVVLYMDPMCLDAFPKLVCFKKRIEAIPQIDKYLKSSKYIAWPLQGWQATFGGGDHPPKSDLEVLFQGPGGAASRRLMKELEEIRKCGMKNFRNIQVDEANLLTWQGLIVPDNPPYDKGAFRIEINFPAEYPFKPPKITFKTKIYHPNIDEKGQVCLPVISAENWKPATKTDQVIQSLIALVNDPQPEHPLRADLAEEYSKDRKKFCKNAEEFTKKYGEKRPVD	P68036	In vitro ubiquitylation assays, analytical size-exclusion chromatography
GST-3C-UBE2R2	MSPILGYWKIKGLVQPTRLLLEYLEEKYEEHLYERDEGDKWRNKKFELGLEFPNLPYYIDGDVKLTQSMAIIRYIADKHNMLGGCPKERAEISMLEGAVLDIRYGVSRIAYSKDFETLKVDFLSKLPEMLKMFEDRLCHKTYLNGDHVTHPDFMLYDALDVVLYMDPMCLDAFPKLVCFKKRIEAIPQIDKYLKSSKYIAWPLQGWQATFGGGDHPPKSDLEVLFQGPMAQQQMTSSQKALMLELKSLQEEPVEGFRITLVDESDLYNWEVAIFGPPNTLYEGGYFKAHIKFPIDYPYSPPTFRFLTKMWHPNIYENGDVCISILHPPVDDPQSGELPSERWNPTQNVRTILLSVISLLNEPNTFSPANVDASVMFRKWRDSKGKDKEYAEIIRKQVSA…	Q712K3	In vitro ubiquitylation assays, analytical size-exclusion chromatography
GST-TEV-UBA1	MSPILGYWKIKGLVQPTRLLLEYLEEKYEEHLYERDEGDKWRNKKFELGLEFPNLPYYIDGDVKLTQSMAIIRYIADKHNMLGGCPKERAEISMLEGAVLDIRYGVSRIAYSKDFETLKVDFLSKLPEMLKMFEDRLCHKTYLNGDHVTHPDFMLYDALDVVLYMDPMCLDAFPKLVCFKKRIEAIPQIDKYLKSSKYIAWPLQGWQATFGGGDHPPKSDENLYFQGMSSSPLSKKRRVSGPDPKPGSNCSPAQSVLSEVPSVPTNGMAKNGSEADIDEGLYSRQLYVLGHEAMKRLQTSSVLVSGLRGLGVEIAKNIILGGVKAVTLHDQGTAQWADLSSQFYLREEDIGKNRAEVSQPRLAELNSYVPVTAYTGPLVEDFLSGFQVVVLTNTPLEDQ…	P22314	In vitro ubiquitylation assays, analytical size-exclusion chromatography
Ubiquitin	MQIFVKTLTGKTITLEVEPSDTIENVKAKIQDKEGIPPDQQRLIFAGKQLEDGRTLSDYNIQKESTLHLVLRLRGG	P0CG48	In vitro polyubiquitylation assays
Cys-Ubiquitin	MSPILGYWKIKGLVQPTRLLLEYLEEKYEEHLYERDEGDKWRNKKFELGLEFPNLPYYIDGDVKLTQSMAIIRYIADKHNMLGGCPKERAEISMLEGAVLDIRYGVSRIAYSKDFETLKVDFLSKLPEMLKMFEDRLCHKTYLNGDHVTHPDFMLYDALDVVLYMDPMCLDAFPKLVCFKKRIEAIPQIDKYLKSSKYIAWPLQGWQATFGGGDHPPKSDLVPRGSRRASVGSLEVLFQGPCMQIFVKTLTGKTITLEVEPSDTIENVKAKIQDKEGAPPDQQRLIFAGKQLEDGRTLSDYNIQKESTLHLVLRLRGG	P0CG48	In vitro stepwise ubiquitin transfer assay
Twin-Strep-Dac-TEV-CUL2	MWSHPQFEKGGGSGGGSGGSAWSHPQFEKGGSLEVLFQGPGGSGSIPGVPQIDAESYILIDYNSGKVLAEQNADVRRDPASLTKMMTSYVIGQAMKAGKFKETDLVTIGNDAWATGNPVFKGSSLMFLKPGMQVPVSQLIRGINLQSGNDACVAMADFAAGSQDAFVGLMNSYVNALGLKNTHFQTVHGLDADGQYSSARDMALIGQALIRDVPNEYSIYKEKEFTFNGIRQLNRNGLLWDNSLNVDGIKTGHTDKAGYNLVASATEGQMRLISAVMGGRTFKGREAESKKLLTWGFRFFETVNPENLYFQGGMSLKPRVVDFDETWNKLLTTIKAVVMLEYVERATWNDRFSDIYALCVAYPEPLGERLYTETKIFLENHVRHLHKRVLESEEQVLVM…	Q13617	In vitro ubiquitylation assays
CUL5	MATSNLLKNKGSLQFEDKWDFMRPIVLKLLRQESVTKQQWFDLFSDVHAVCLWDDKGPAKIHQALKEDILEFIKQAQARVLSHQDDTALLKAYIVEWRKFFTQCDILPKPFCQLEITLMGKQGSNKKSNVEDSIVRKLMLDTWNESIFSNIKNRLQDSAMKLVHAERLGEAFDSQLVIGVRESYVNLCSNPEDKLQIYRDNFEKAYLDSTERFYRTQAPSYLQQNGVQNYMKYADAKLKEEEKRALRYLETRRECNSVEALMECCVNALVTSFKETILAECQGMIKRNETEKLHLMFSLMDKVPNGIEPMLKDLEEHIISAGLADMVAAAETITTDSEKYVEQLLTLFNRFSKLVKEAFQDDPRFLTARDKAYKAVVNDATIFKLELPLKQKGVGLKTQ…	Q93034	In vitro ubiquitylation assays
His6-MBP-ARIH2	MSPILGYWKIKGLVQPTRLLLEYLEEKYEEHLYERDEGDKWRNKKFELGLEFPNLPYYIDGDVKLTQSMAIIRYIADKHNMLGGCPKERAEISMLEGAVLDIRYGVSRIAYSKDFETLKVDFLSKLPEMLKMFEDRLCHKTYLNGDHVTHPDFMLYDALDVVLYMDPMCLDAFPKLVCFKKRIEAIPQIDKYLKSSKYIAWPLQGWQATFGGGDHPPKSDENLYFQGSMSVDMNSQGSDSNEEDYDPNCEEEEEEEEDDPGDIEDYYVGVASDVEQQGADAFDPEEYQFTCLTYKESEGALNEHMTSLASVLKVSHSVAKLILVNFHWQVSEILDRYKSNSAQLLVEARVQPNPSKHVPTSHPPHHCAVCMQFVRKENLLSLACQHQFCRSCWEQHCSV…	O95376	In vitro ubiquitylation assays
CUL3(1-384, I342R, L346D)-His6	MSNLSKGTGSRKDTKMRIRAFPMTMDEKYVNSIWDLLKNAIQEIQRKNNSGLSFEELYRNAYTMVLHKHGEKLYTGLREVVTEHLINKVREDVLNSLNNNFLQTLNQAWNDHQTAMVMIRDILMYMDRVYVQQNNVENVYNLGLIIFRDQVVRYGCIRDHLRQTLLDMIARERKGEVVDRGAIRNACQMLMILGLEGRSVYEEDFEAPFLEMSAEFFQMESQKFLAENSASVYIKKVEARINEEIERVMHCLDKSTEEPIVKVVERELISKHMKTIVEMENSGLVHMLKNGKTEDLGCMYKLFSRVPNGLKTMCECMSSYLREQGKALVSEEGEGKNPVDYRQGLDDLKSRFDRFLLESFNNDRLFKQTIAGDFEYFLNLNSRSPEYLSLENLYFQSHH…	Q13618	cryo-EM analysis, Bio-layer interferometry
CUL3(1-384, I342R, L346D)-Avi-TEV-His6	MSNLSKGTGSRKDTKMRIRAFPMTMDEKYVNSIWDLLKNAIQEIQRKNNSGLSFEELYRNAYTMVLHKHGEKLYTGLREVVTEHLINKVREDVLNSLNNNFLQTLNQAWNDHQTAMVMIRDILMYMDRVYVQQNNVENVYNLGLIIFRDQVVRYGCIRDHLRQTLLDMIARERKGEVVDRGAIRNACQMLMILGLEGRSVYEEDFEAPFLEMSAEFFQMESQKFLAENSASVYIKKVEARINEEIERVMHCLDKSTEEPIVKVVERELISKHMKTIVEMENSGLVHMLKNGKTEDLGCMYKLFSRVPNGLKTMCECMSSYLREQGKALVSEEGEGKNPVDYRQGLDDLKSRFDRFLLESFNNDRLFKQTIAGDFEYFLNLNSRSPEYLSLSGLNDIFEA…	Q13618	cryo-EM analysis, Bio-layer interferometry
Twin-Strep-Dac-TEV-CUL2 (1-380, L344K, V376D)-Avi	MWSHPQFEKGGGSGGGSGGSAWSHPQFEKGGSLEVLFQGPGGSGSIPGVPQIDAESYILIDYNSGKVLAEQNADVRRDPASLTKMMTSYVIGQAMKAGKFKETDLVTIGNDAWATGNPVFKGSSLMFLKPGMQVPVSQLIRGINLQSGNDACVAMADFAAGSQDAFVGLMNSYVNALGLKNTHFQTVHGLDADGQYSSARDMALIGQALIRDVPNEYSIYKEKEFTFNGIRQLNRNGLLWDNSLNVDGIKTGHTDKAGYNLVASATEGQMRLISAVMGGRTFKGREAESKKLLTWGFRFFETVNPENLYFQGGMSLKPRVVDFDETWNKLLTTIKAVVMLEYVERATWNDRFSDIYALCVAYPEPLGERLYTETKIFLENHVRHLHKRVLESEEQVLVM…	Q13617	cryo-EM analysis, Bio-layer interferometry
Twin-Strep-gp41-1-C-AGO1	MGWSHPQFEKGGGSGGGSGGSAWSHPQFEKGSMMLKKILKIEELDERELIDIEVSGNHLFYANDILTHNSSSEAGPSGAAAGAYLPPLQQVFQAPRRPGIGTVGKPIKLLANYFEVDIPKIDVYHYEVDIKPDKCPRRVNREVVEYMVQHFKPQIFGDRKPVYDGKKNIYTVTALPIGNERVDFEVTIPGEGKDRIFKVSIKWLAIVSWRMLHEALVSGQIPVPLESVQALDVAMRHLASMRYTPVGRSFFSPPEGYYHPLGGGREVWFGFHQSVRPAMWKMMLNIDVSATAFYKAQPVIEFMCEVLDIRNIDEQPKPLTDSQRVRFTKEIKGLKVEVTHCGQMKRKYRVCNVTRRPASHQTFPLQLESGQTVECTVAQYFKQKYNLQLKYPHLPCLQV…	Q9UL18	In vitro ubiquitylation assays
AGO1 (post-labelling)	GSGGLPETGGGSGYSSSEAGPSGAAAGAYLPPLQQVFQAPRRPGIGTVGKPIKLLANYFEVDIPKIDVYHYEVDIKPDKCPRRVNREVVEYMVQHFKPQIFGDRKPVYDGKKNIYTVTALPIGNERVDFEVTIPGEGKDRIFKVSIKWLAIVSWRMLHEALVSGQIPVPLESVQALDVAMRHLASMRYTPVGRSFFSPPEGYYHPLGGGREVWFGFHQSVRPAMWKMMLNIDVSATAFYKAQPVIEFMCEVLDIRNIDEQPKPLTDSQRVRFTKEIKGLKVEVTHCGQMKRKYRVCNVTRRPASHQTFPLQLESGQTVECTVAQYFKQKYNLQLKYPHLPCLQVGQEQKHTYLPLEVCNIVAGQRCIKKLTDNQTSTMIKATARSAPDRQEEISRLMKN…	O04379	In vitro ubiquitylation assays
GST-TEV-GGG-gp41-1-N	MSPILGYWKIKGLVQPTRLLLEYLEEKYEEHLYERDEGDKWRNKKFELGLEFPNLPYYIDGDVKLTQSMAIIRYIADKHNMLGGCPKERAEISMLEGAVLDIRYGVSRIAYSKDFETLKVDFLSKLPEMLKMFEDRLCHKTYLNGDHVTHPDFMLYDALDVVLYMDPMCLDAFPKLVCFKKRIEAIPQIDKYLKSSKYIAWPLQGWQATFGGGDHPPKSDENLYFQGGGSGYCLDLKTQVQTPQGMKEISNIQVGDLVLSNTGYNEVLNVFPKSKKKSYKITLEDGKEIICSEEHLFPTQTGEMNISGGLKEGMCLYVKE		In vitro labelling of AGO
ZSWIM8	MELMFAEWEDGERFSFEDSDRFEEDSLCSFISEAESLCQNWRGWRKQSAGPNSPTGGGGGGGSGGTRMRDGLVIPLVELSAKQVAFHIPFEVVEKVYPPVPEQLQLRIAFWSFPENEEDIRLYSCLANGSADEFQRGDQLFRMRAVKDPLQIGFHLSATVVPPQMVPPKGAYNVAVMFDRCRVTSCSCTCGAGAKWCTHVVALCLFRIHNASAVCLRAPVSESLSRLQRDQLQKFAQYLISELPQQILPTAQRLLDELLSSQSTAINTVCGAPDPTAGPSASDQSTWYLDESTLTDNIKKTLHKFCGPSPVVFSDVNSMYLSSTEPPAAAEWACLLRPLRGREPEGVWNLLSIVREMFKRRDSNAAPLLEILTDQCLTYEQITGWWYSVRTSASHSSAS…	A7E2V4	Intracellular TDMD reporter assay
3xFLAG-SUMO(Eu1)-ZSWIM8-3xHA	MDYKDHDGDYKDHDIDYKDDDDKLGGASGSAAGGEEDKKPAGGEGGGAHINLKVKGQDGNEVFFRIKRSTQLKKLMNAYCDRQSVDMKAIAFLFKGRRLRAERTPDELEMEDGDEIDAMLHQTGGGSELMFAEWEDGERFSFEDSDRFEEDSLCSFISEAESLCQNWRGWRKQSAGPNSPTGGGGGGGSGGTRMRDGLVIPLVELSAKQVAFHIPFEVVEKVYPPVPEQLQLRIAFWSFPENEEDIRLYSCLANGSADEFQRGDQLFRMRAVKDPLQIGFHLSATVVPPQMVPPKGAYNVAVMFDRCRVTSCSCTCGAGAKWCTHVVALCLFRIHNASAVCLRAPVSESLSRLQRDQLQKFAQYLISELPQQILPTAQRLLDELLSSQSTAINTVCGAP…	A7E2V4	In vitro co-IP assay, Bio-layer interferometry
3xFLAG-SUMO(Eu1)-AGO2	MDYKDHDGDYKDHDIDYKDDDDKLGGASGSAAGGEEDKKPAGGEGGGAHINLKVKGQDGNEVFFRIKRSTQLKKLMNAYCDRQSVDMKAIAFLFKGRRLRAERTPDELEMEDGDEIDAMLHQTGGGSYSGAGPALAPPAPPPPIQGYAFKPPPRPDFGTSGRTIKLQANFFEMDIPKIDIYHYELDIKPEKCPRRVNREIVEHMVQHFKTQIFGDRKPVFDGRKNLYTAMPLPIGRDKVELEVTLPGEGKDRIFKVSIKWVSCVSLQALHDALSGRLPSVPFETIQALDVVMRHLPSMRYTPVGRSFFTASEGCSNPLGGGREVWFGFHQSVRPSLWKMMLNIDVSATAFYKAQPVIEFVCEVLDFKSIEEQQKPLTDSQRVKFTKEIKGLKVEITHCG…	Q9UKV8	In vitro co-IP assay
3xFLAG-SUMO(Eu1)-AGO1	MDYKDHDGDYKDHDIDYKDDDDKLGGASGSAAGGEEDKKPAGGEGGGAHINLKVKGQDGNEVFFRIKRSTQLKKLMNAYCDRQSVDMKAIAFLFKGRRLRAERTPDELEMEDGDEIDAMLHQTGGGSEAGPSGAAAGAYLPPLQQVFQAPRRPGIGTVGKPIKLLANYFEVDIPKIDVYHYEVDIKPDKCPRRVNREVVEYMVQHFKPQIFGDRKPVYDGKKNIYTVTALPIGNERVDFEVTIPGEGKDRIFKVSIKWLAIVSWRMLHEALVSGQIPVPLESVQALDVAMRHLASMRYTPVGRSFFSPPEGYYHPLGGGREVWFGFHQSVRPAMWKMMLNIDVSATAFYKAQPVIEFMCEVLDIRNIDEQPKPLTDSQRVRFTKEIKGLKVEVTHCGQM…	Q9UL18	In vitro co-IP assay
His6-thrombin-SUMO-TNRC6B(599-683)-3xHA	MGSSHHHHHHSSGLVPRGSHMASMSDSEVNQEAKPEVKPEVKPETHINLKVSDGSSEIFFKIKKTTPLRRLMEAFAKRQGKEMDSLRFLYDGIRIQADQTPEDLDMEDNDIIEAHREQIGGSDCQAVLQTLLSRTDLDPRVLSNTGWGQTQIKQDTVWDIEEVPRPEGKSDKGTEGWESAATQTKNSGGWGDAPSQSNQMKSGWGELGGSGYPYDVPDYAGTGSYPYDVPDYAGSAGYPYDVPDYA	Q9UPQ9	In vitro co-IP assay
3xHA-AGO2	MYPYDVPDYAGGSSYPYDVPDYAGSAGYPYDVPDYAGGSGGSGSSGGSGSSGSSGGSYSGAGPALAPPAPPPPIQGYAFKPPPRPDFGTSGRTIKLQANFFEMDIPKIDIYHYELDIKPEKCPRRVNREIVEHMVQHFKTQIFGDRKPVFDGRKNLYTAMPLPIGRDKVELEVTLPGEGKDRIFKVSIKWVSCVSLQALHDALSGRLPSVPFETIQALDVVMRHLPSMRYTPVGRSFFTASEGCSNPLGGGREVWFGFHQSVRPSLWKMMLNIDVSATAFYKAQPVIEFVCEVLDFKSIEEQQKPLTDSQRVKFTKEIKGLKVEITHCGQMKRKYRVCNVTRRPASHQTFPLQQESGQTVECTVAQYFKDRHKLVLRYPHLPCLQVGQEQKHTYLPLEV…	Q9UKV8	Intracellular IP northern assay
His6-thrombin-SUMO-TNRC6B(599-683)-3xFLAG	MGSSHHHHHHSSGLVPRGSHMASMSDSEVNQEAKPEVKPEVKPETHINLKVSDGSSEIFFKIKKTTPLRRLMEAFAKRQGKEMDSLRFLYDGIRIQADQTPEDLDMEDNDIIEAHREQIGGSDCQAVLQTLLSRTDLDPRVLSNTGWGQTQIKQDTVWDIEEVPRPEGKSDKGTEGWESAATQTKNSGGWGDAPSQSNQMKSGWGELGGSGDYKDHDGDYKDHDIDYKDDDDK	Q9UPQ9	Small RNA sequencing
