## Supplementary_Table_5 for "The E3 ubiquitin ligase mechanism specifying target-directed microRNA degradation"

### Sheet: Oligonucleotides
Supplementary Table 5. Oligonucleotides used in this study.
RNA OLIGONUCLEOTIDES
Guide or passenger strands
Sequence	Description	Relevant system	Length
/5Phos/UGGAAGACUAGUGAUUUUGUUGUU	Guide	hsa-miR-7	24
/5Phos/CAACAAAAUCACUAGUCUACCAAU	Passenger, mismatch at position 4	hsa-miR-7*	24
/5Phos/UGGAAGACUAGUGA	Short guide	city-miR-7	14
/5Phos/UUCACAGUGGCUAAGUUCCGC	Guide	hsa-miR-27a	21
/5Phos/GGAACUUAGCCACUGUCAAAU	Passenger, mismatch at position 4	hsa-miR-27a*	21
AGO–miRNA binding target RNAs
Sequence	Description	Relevant system	Length
UUUUUAACAACAAAAUCACCAAUGUCUUCCAUUUU	Trigger, 35 nt (short set)	miR-7::CYRANO	35
UUUUUUUUUUUUUGUCUUCCAUUUU	Seed-only, 25 nt (short set)	miR-7::CYRANO	25
UUUUUUACUGGAACUUAAAUCUGUGAUAAUUUU	Trigger, 33 nt (short set)	miR-27a::HSUR1	33
UUUUUUUUUUUUCUGUGAUAAUUUU	Seed-only, 25 nt (short set)	miR-27a::HSUR1	25
GAACAACAAAAUCACCAAUGUCUUCCAU	Trigger, no flank, 28 nt	miR-7::CYRANO	28
GUUUAAGUUGUUGUUUUGGUAUGAUGUCUUCCAUUUUGA	Seed-only, 39 nt	miR-7::CYRANO	39
GUUGUUGUUUUGGUAUGAUGUCUUCCAU	Seed-only, no flank, 28 nt	miR-7::CYRANO	28
GUUUAAGAACAACAAAAUCACCAAUGUCUUCCAUUUUGA	Trigger, 39 nt	miR-7::CYRANO	39
sRNA sequencing
Sequence	Description
CAUCCAUCCUUG	12-nt size selection marker
DNA AND MODIFIED OLIGONUCLEOTIDES
Capture and competitor oligonucleotides for AGO–miRNA purification
Sequence	Description	Relevant system	Length
mAmCmAmUmCmGmUmCmCmGmCmAmCmCmAmCmAmCmGmUmCmUmUmCmCmAmAmCmCmUmUmAmCmAmCmAmC/3Bio/	Capture oligo, with biotin	hsa-miR-7	37
AAGGTTGGAAGACGTGTGGTGCGGACGATGT/3Bio/	Competitor oligo, with biotin	hsa-miR-7	31
mUmCmUmUmCmCmUmCmCmGmCmAmCmCmAmCmAmCmAmCmUmGmUmGmAmAmAmCmCmUmUmAmCmAmCmAmC/3Bio/	Capture oligo, with biotin	hsa-miR-27a	37
AAGGTTTCACAGTGTGTGGTGCGGAGGAAGA/3Bio/	Competitor oligo, with biotin	hsa-miR-27a	31
IVT templates for longer AGO–miRNA binding target RNAs
Sequence	Description	Relevant system	DNA Length	IVT RNA sequence	IVT RNA length	Notes
GAAATTAATACGACTCACTATAGGG	T7 promoter primer		25
TTTTTCTAACATGGCACTACAATATGCTACCAAGCACTAATGCTTACAAAACTATACACATCTCAAAATGGAAGACATTGGTGATTTTGTTGTTCTTAAACAACTTGTAACATTTGTCCCTATAGTGAGTCGTATTAATTTC	Trigger, 120 nt (long set)	miR-7::CYRANO	142	GGGACAAAUGUUACAAGUUGUUUAAGAACAACAAAAUCACCAAUGUCUUCCAUUUUGAGAUGUGUAUAGUUUUGUAAGCAUUAGUGCUUGGUAGCAUAUUGUAGUGCCAUGUUAGAAAAA	120	Trigger RNA used for cryo-EM structure determination
TTTTTTTTTTTTTTTTTTTTCTAACATGGCACTACAATATGCTACCAAGCACTAATGCTTACAAAACTATACACATCTCAAAATGGAAGACATCATACCAAAACAACAACTTAAACAACTTGTAACATTTGTCCCTATAGTGAGTCGTATTAATTTC	Seed-only, 135 nt (long set)	miR-7::CYRANO	157	GGGACAAAUGUUACAAGUUGUUUAAGUUGUUGUUUUGGUAUGAUGUCUUCCAUUUUGAGAUGUGUAUAGUUUUGUAAGCAUUAGUGCUUGGUAGCAUAUUGUAGUGCCAUGUUAGAAAAAAAAAAAAAAAAAAAA	135
CAATATGCTACCAAGCACTAATGCTTACAAAACTATACACATCTCAAAATGGAAGACATTGGTGATTTTGTTGTTCTTAAACAACTTGTAACATTTGTCCTATAGTGAGTCGTATTAATTTC	Trigger, 100 nt	miR-7::CYRANO	122	GGACAAAUGUUACAAGUUGUUUAAGAACAACAAAAUCACCAAUGUCUUCCAUUUUGAGAUGUGUAUAGUUUUGUAAGCAUUAGUGCUUGGUAGCAUAUUG	100
AACTATACACATCTCAAAATGGAAGACATTGGTGATTTTGTTGTTCTTAAACAACTTGTAACATTTGTCCTATAGTGAGTCGTATTAATTTC	Trigger, 70 nt	miR-7::CYRANO	92	GGACAAAUGUUACAAGUUGUUUAAGAACAACAAAAUCACCAAUGUCUUCCAUUUUGAGAUGUGUAUAGUU	70
CACTAATGCTTACAAAACTATACACATCTCAAAATGGAAGACATTGGTGATTTTGTTGTTCTTAAACAACTTGTAACATTTGTCCTATAGTGAGTCGTATTAATTTC	Trigger, 85 nt (medium set)	miR-7::CYRANO	107	GGACAAAUGUUACAAGUUGUUUAAGAACAACAAAAUCACCAAUGUCUUCCAUUUUGAGAUGUGUAUAGUUUUGUAAGCAUUAGUG	85
AAAACTATACACATCTCAAAATGGAAGACATCATACCAAAACAACAACTTAAACAACTTGTAACATTTGTCCTATAGTGAGTCGTATTAATTTC	Seed-only, 72 nt (medium set)	miR-7::CYRANO	94	GGACAAAUGUUACAAGUUGUUUAAGUUGUUGUUUUGGUAUGAUGUCUUCCAUUUUGAGAUGUGUAUAGUUUU	72
TACAATATGCTACCAAGCACTAATGCTTACAAAACTATACACATCTCAAAATGGAAGACTAGTGATTTTGTTGTTCTTAAACAACTTGTAACATTTGTCCTATAGTGAGTCGTATTAATTTC	Fully complementary, 100 nt	miR-7::CYRANO	122	GGACAAAUGUUACAAGUUGUUUAAGAACAACAAAAUCACUAGUCUUCCAUUUUGAGAUGUGUAUAGUUUUGUAAGCAUUAGUGCUUGGUAGCAUAUUGUA	100
ACTACAATATGCTACCAAGCACTAATGCTTACAAAACTATACACATCTCAAAATGGAAGACATTCAAGATTTTGAAAAACTTAAACAACTTGTAACATTTGTCCCTATAGTGAGTCGTATTAATTTC	3'-supplementary, 105 nt	miR-7::CYRANO	127	GGGACAAAUGUUACAAGUUGUUUAAGUUUUUCAAAAUCUUGAAUGUCUUCCAUUUUGAGAUGUGUAUAGUUUUGUAAGCAUUAGUGCUUGGUAGCAUAUUGUAGU	105
ATGGAAGACATTGGTGATTTTGTTGTTCTTAAACAACTTGTAACATTTGTCCTATAGTGAGTCGTATTAATTTC	Trigger, 5′ flank only	miR-7::CYRANO	74	GGACAAAUGUUACAAGUUGUUUAAGAACAACAAAAUCACCAAUGUCUUCCAU	52
CACTAATGCTTACAAAACTATACACATCTCAAAATGGAAGACATTGGTGATTTTGTTGTTCTATAGTGAGTCGTATTAATTTC	Trigger, 3′ flank only	miR-7::CYRANO	83	GAACAACAAAAUCACCAAUGUCUUCCAUUUUGAGAUGUGUAUAGUUUUGUAAGCAUUAGUG	61
CACTAATGCTTACAAAACTATACACATCTCAAAATGGAAGACATTGGTGATTTTGTTGTTCTTAAACAACTTGTAACATTTGTCCACAAGTATTAAAATATACATATATATATATATATTTCTATTGCACATATCCCTATAGTGAGTCGTATTAATTTC	Trigger, 135 nt (distal 5′ extension)	miR-7::CYRANO	159	GGGAUAUGUGCAAUAGAAAUAUAUAUAUAUAUAUGUAUAUUUUAAUACUUGUGGACAAAUGUUACAAGUUGUUUAAGAACAACAAAAUCACCAAUGUCUUCCAUUUUGAGAUGUGUAUAGUUUUGUAAGCAUUAGUG	137
CACTAATGCTTACAAAACTATACACATCTCAAAATGGAAGACATCATACCAAAACAACAACTTAAACAACTTGTAACATTTGTCCTATAGTGAGTCGTATTAATTTC	Seed-only, 85 nt	miR-7::CYRANO	107	GGACAAAUGUUACAAGUUGUUUAAGUUGUUGUUUUGGUAUGAUGUCUUCCAUUUUGAGAUGUGUAUAGUUUUGUAAGCAUUAGUG	85
ATGGAAGACATCATACCAAAACAACAACTTAAACAACTTGTAACATTTGTCCTATAGTGAGTCGTATTAATTTC	Seed-only, 5′ flank only	miR-7::CYRANO	74	GGACAAAUGUUACAAGUUGUUUAAGUUGUUGUUUUGGUAUGAUGUCUUCCAU	52
CACTAATGCTTACAAAACTATACACATCTCAAAATGGAAGACATCATACCAAAACAACAACTATAGTGAGTCGTATTAATTTC	Seed-only, 3′ flank only	miR-7::CYRANO	83	GUUGUUGUUUUGGUAUGAUGUCUUCCAUUUUGAGAUGUGUAUAGUUUUGUAAGCAUUAGUG	61
GTGCAGATAACAAACCTACACATATTATTAGCTTCACAACAAGCACACATGGAAGACATTGGTGATTTTGTTGTTCAGTTTCATTAATCCGATAACATTCTATAGTGAGTCGTATTAATTTC	Trigger, scrambled context 1, 100 nt	miR-7::CYRANO	122	GAAUGUUAUCGGAUUAAUGAAACUGAACAACAAAAUCACCAAUGUCUUCCAUGUGUGCUUGUUGUGAAGCUAAUAAUAUGUGUAGGUUUGUUAUCUGCAC	100
GCTTCACAACAAGCACACATGGAAGACATTGGTGATTTTGTTGTTCAGTTTCATTAATCCGATAACATTCTATAGTGAGTCGTATTAATTTC	Trigger, scrambled context 1, 70 nt	miR-7::CYRANO	92	GAAUGUUAUCGGAUUAAUGAAACUGAACAACAAAAUCACCAAUGUCUUCCAUGUGUGCUUGUUGUGAAGC	70
CTACACATATTATTAGCTTCACAACAAGCACACATGGAAGACATTGGTGATTTTGTTGTTCAGTTTCATTAATCCGATAACATTCTATAGTGAGTCGTATTAATTTC	Trigger, scrambled context 1, 85 nt	miR-7::CYRANO	107	GAAUGUUAUCGGAUUAAUGAAACUGAACAACAAAAUCACCAAUGUCUUCCAUGUGUGCUUGUUGUGAAGCUAAUAAUAUGUGUAG	85
ATGGAAGACATTGGTGATTTTGTTGTTCAGTTTCATTAATCCGATAACATTCTATAGTGAGTCGTATTAATTTC	Trigger, scrambled context 1, 5′ flank only	miR-7::CYRANO	74	GAAUGUUAUCGGAUUAAUGAAACUGAACAACAAAAUCACCAAUGUCUUCCAU	52
CTACACATATTATTAGCTTCACAACAAGCACACATGGAAGACATTGGTGATTTTGTTGTTCTATAGTGAGTCGTATTAATTTC	Trigger, scrambled context 1, 3′ flank only	miR-7::CYRANO	83	GAACAACAAAAUCACCAAUGUCUUCCAUGUGUGCUUGUUGUGAAGCUAAUAAUAUGUGUAG	61
ACAAAAACTTGAACTACAACTTGACTAATCAGCTACAACTACTCATCGATGGAAGACATTGGTGATTTTGTTGTTCGTACTACGCTAATATACATATTTCTATAGTGAGTCGTATTAATTTC	Trigger, scrambled context 2, 100 nt	miR-7::CYRANO	122	GAAAUAUGUAUAUUAGCGUAGUACGAACAACAAAAUCACCAAUGUCUUCCAUCGAUGAGUAGUUGUAGCUGAUUAGUCAAGUUGUAGUUCAAGUUUUUGU	100
AGCTACAACTACTCATCGATGGAAGACATTGGTGATTTTGTTGTTCGTACTACGCTAATATACATATTTCTATAGTGAGTCGTATTAATTTC	Trigger, scrambled context 2, 70 nt	miR-7::CYRANO	92	GAAAUAUGUAUAUUAGCGUAGUACGAACAACAAAAUCACCAAUGUCUUCCAUCGAUGAGUAGUUGUAGCU	70
ACAACTTGACTAATCAGCTACAACTACTCATCGATGGAAGACATTGGTGATTTTGTTGTTCGTACTACGCTAATATACATATTTCTATAGTGAGTCGTATTAATTTC	Trigger, scrambled context 2, 85 nt	miR-7::CYRANO	107	GAAAUAUGUAUAUUAGCGUAGUACGAACAACAAAAUCACCAAUGUCUUCCAUCGAUGAGUAGUUGUAGCUGAUUAGUCAAGUUGU	85
ATGGAAGACATTGGTGATTTTGTTGTTCGTACTACGCTAATATACATATTTCTATAGTGAGTCGTATTAATTTC	Trigger, scrambled context 2, 5′ flank only	miR-7::CYRANO	74	GAAAUAUGUAUAUUAGCGUAGUACGAACAACAAAAUCACCAAUGUCUUCCAU	52
ACAACTTGACTAATCAGCTACAACTACTCATCGATGGAAGACATTGGTGATTTTGTTGTTCTATAGTGAGTCGTATTAATTTC	Trigger, scrambled context 2, 3′ flank only	miR-7::CYRANO	83	GAACAACAAAAUCACCAAUGUCUUCCAUCGAUGAGUAGUUGUAGCUGAUUAGUCAAGUUGU	61
TGGTACCGGTCATCATATTTACACCCAGTACCTACAAAAATTGGTCAGCAAGTAACGGGTTGTTTGAGACTTTTAGTTTAGGTTATCACAGATTTAAGTTCCAGTAAACATTACTAAGAAATAAATAAATAAATATGTAGTGTCTATAGTGAGTCGTATTAATTTC	Trigger, 144 nt (long set)	miR-27a::HSUR1	166	GACACUACAUAUUUAUUUAUUUAUUUCUUAGUAAUGUUUACUGGAACUUAAAUCUGUGAUAACCUAAACUAAAAGUCUCAAACAACCCGUUACUUGCUGACCAAUUUUUGUAGGUACUGGGUGUAAAUAUGAUGACCGGUACCA	144
TTTTTTTTTTTTTTTTTTTTTGGTACCGGTCATCATATTTACACCCAGTACCTACAAAAATTGGTCAGCAAGTAACGGGTTGTTTGAGACTTTTAGTTTAGGTTATCACAGATTTTTTAAAAAGTAAACATTACTAAGAAATAAATAAATAAATATGTAGTGTCTATAGTGAGTCGTATTAATTTC	Seed-only, 164 nt (long set)	miR-27a::HSUR1	186	GACACUACAUAUUUAUUUAUUUAUUUCUUAGUAAUGUUUACUUUUUAAAAAAUCUGUGAUAACCUAAACUAAAAGUCUCAAACAACCCGUUACUUGCUGACCAAUUUUUGUAGGUACUGGGUGUAAAUAUGAUGACCGGUACCAAAAAAAAAAAAAAAAAAAAA	164
Probes for RNA northern blotting
Sequence	Description	Notes
TGGAAGACTAGTGATTTTGTTGT	miR-7 probe	LNA probe
GCCAATATTTACGTGCTGCTA	miR-16 probe	DNA probe
TCAGTTTTGCATGGATTTGCACA	miR-19b probe	DNA probe
AACTATACAATCTACTACCTCA	let-7 probe	DNA probe
sgRNAs for CRISPR knockout
Sequence	Description	Notes
GGAGCTGTCAGCAAAGCAGG	ZSWIM8 guide A	Targets human and mouse ZSWIM8
TTACCTGAAGACCACAGGGG	ZSWIM8 guide B	Targets human and mouse ZSWIM8
GATGTCGACACGTTGGAATA	Non-targeting guide
